# Optimizing Tissue Lysis and DNA Extraction Protocols to Enhance Bacterial Diversity Profiling in the *Drosophila melanogaster* Gut Microbiome

**DOI:** 10.1101/2025.11.15.688634

**Authors:** Carlos L. Quiñones-Sanchez, Jan L. Bilbao-Del Valle, Miguel A. Urdaneta-Colon, Tasha M. Santiago-Rodriguez, Imilce A. Rodriguez-Fernandez

**Author notes:** These authors contributed equally to this work (Carlos L. Quiñones-Sanchez, Jan L. Bilbao-Del Valle).

## Abstract

The gut microbiota is a dynamic community that influences host metabolism, immunity, and overall health. Accurate characterization of this community requires robust and reproducible DNA extraction methods; however, technical biases introduced during tissue lysis and DNA isolation remain major challenges in microbiome research, particularly in animal model systems. In this study, we compared two commercial DNA extraction kits (Qiagen and Zymo) and two lysis methods (manual pestle homogenization and bead-beating) to evaluate their impact on microbiota profiling in a microbial community standard (MCS) and *Drosophila melanogaster* gut samples, a tractable model for host–microbe interactions. Full-length 16S rRNA sequencing was performed using Oxford Nanopore Technologies, followed by bioinformatic analysis using EPI2ME for taxonomic classification and standard diversity pipelines. Our data revealed that extraction and lysis methods significantly influence microbial composition, with some protocols resulting in inflated richness in MCS samples. Pestle homogenization with the Qiagen kit yielded the highest bacterial species richness while maintaining consistent representation of both Gram-positive and Gram-negative taxa. These findings demonstrate that extraction methodology strongly affects microbial diversity estimates and emphasize the need for standardized protocols to ensure reproducibility across microbiome studies, particularly those using model systems.
