## Supplementary_Data_2 for "Optimizing Tissue Lysis and DNA Extraction Protocols to Enhance Bacterial Diversity Profiling in the *Drosophila melanogaster* Gut Microbiome"

### Sheet: BPQK False Positives
Bacillus cabrialesii
Bacillus halotolerans
Bacillus inaquosorum
Bacillus mojavensis
Bacillus nakamurai
Bacillus rugosus
Bacillus spizizenii
Bacillus stercoris
Bacillus vallismortis
Bacillus velezensis
Citrobacter koseri
Enterococcus wangshanyuanii
Escherichia fergusonii
Escherichia marmotae
Listeria cossartiae
Listeria innocua
Listeria ivanovii
Listeria marthii
Listeria seeligeri
Listeria swaminathanii
Listeria welshimeri
Shigella boydii
Shigella flexneri
Shigella sonnei
Staphylococcus croceilyticus
Staphylococcus felis
Staphylococcus roterodami
Staphylococcus schweitzeri
Staphylococcus simiae
Unknown
Enterococcus termitis
Listeria farberi
Mammaliicoccus sciuri
Mammaliicoccus vitulinus
Bacillus amyloliquefaciens
Listeria immobilis

### Sheet: BPZK False Positives
Bacillus cabrialesii
Bacillus halotolerans
Bacillus mojavensis
Bacillus rugosus
Bacillus stercoris
Bacillus vallismortis
Bacillus velezensis
Enterococcus wangshanyuanii
Listeria cossartiae
Listeria costaricensis
Listeria farberi
Listeria immobilis
Listeria innocua
Listeria ivanovii
Listeria marthii
Listeria seeligeri
Listeria welshimeri
Mammaliicoccus sciuri
Staphylococcus argenteus
Staphylococcus croceilyticus
Staphylococcus roterodami
Staphylococcus simiae
Unknown
Bacillus inaquosorum
Bacillus nakamurai
Bacillus spizizenii
Shigella flexneri
Staphylococcus auricularis
Staphylococcus borealis
Staphylococcus schweitzeri
Staphylococcus taiwanensis
Listeria swaminathanii
Macrococcus epidermidis
Macrococcus armenti

### Sheet: ZBQK False Positives
Bacillus cabrialesii
Bacillus halotolerans
Bacillus mojavensis
Bacillus nakamurai
Bacillus rugosus
Bacillus spizizenii
Bacillus stercoris
Bacillus swezeyi
Bacillus vallismortis
Bacillus velezensis
Enterococcus wangshanyuanii
Listeria cossartiae
Listeria farberi
Listeria innocua
Listeria ivanovii
Listeria marthii
Listeria seeligeri
Listeria welshimeri
Macrococcoides caseolyticum
Mammaliicoccus sciuri
Staphylococcus argenteus
Staphylococcus borealis
Staphylococcus croceilyticus
Staphylococcus roterodami
Staphylococcus schweitzeri
Staphylococcus simiae
Staphylococcus taiwanensis
Unknown
Bacillus inaquosorum
Listeria costaricensis
Listeria immobilis
Mammaliicoccus vitulinus
Staphylococcus canis
Staphylococcus capitis
Staphylococcus caprae
Listeria swaminathanii
Mammaliicoccus stepanovicii
Shigella flexneri
Staphylococcus auricularis

### Sheet: ZBZK False Positives
Bacillus cabrialesii
Bacillus halotolerans
Bacillus inaquosorum
Bacillus mojavensis
Bacillus rugosus
Bacillus spizizenii
Bacillus stercoris
Bacillus velezensis
Listeria cossartiae
Listeria costaricensis
Listeria farberi
Listeria immobilis
Listeria innocua
Listeria ivanovii
Listeria marthii
Listeria seeligeri
Listeria swaminathanii
Listeria welshimeri
Staphylococcus argenteus
Staphylococcus canis
Staphylococcus croceilyticus
Staphylococcus roterodami
Staphylococcus simiae
Unknown
Bacillus vallismortis
Enterococcus wangshanyuanii
Staphylococcus lugdunensis
Staphylococcus taiwanensis
Enterococcus rivorum
Staphylococcus schweitzeri
Bacillus amyloliquefaciens
